# Proof of concept study deploying CRISPR inhibition and activation opens new avenues for systematic biological exploration in zebrafish

**DOI:** 10.1101/2024.09.16.613289

**Authors:** Nelson B. Barrientos, Elyse A. Shoppell, Rachel J. Boyd, Valeria C. Culotta, Andrew S. McCallion

**Affiliations:** McKusick-Nathans Department of Genetic Medicine, Johns Hopkins University School of Medicine, Baltimore, MD 21205, USA; Department of Biochemistry and Molecular Biology, Johns Hopkins University Bloomberg School of Public Health, Baltimore, MD 21205, USA; Department of Medicine, Johns Hopkins University School of Medicine, Baltimore, MD 21205, USA

**Keywords:** Zebrafish, CRISPR-activation, CRISPR-inhibition

## Abstract

The application of CRISPR interference (CRISPRi) and CRISPR activation (CRISPRa) technologies in zebrafish has the potential to expand its capacity for the study of gene function significantly. We report proof-of-principle data evaluating transient expression of a codon optimized CRISPRi/a system for zebrafish across established pigmentary and growth phenotypes. A codon-optimized and catalytically inactive *cas9* gene (*dcas9*) was cloned upstream of codon-optimized Krüppel associated box (KRAB) and methyl-CpG binding protein 2 (MeCP2) for CRISPRi, and VP64 for CRISPRa. To validate CRISPRi, we targeted key genes in melanocyte differentiation (*sox10* and *mitfa)*; and melanin production (tyrosinase; *tyr*). Microinjection of CRISPRi mRNA and single guide RNAs (sgRNAs) targeting the *tyr* promoter or 5’-UTR resulted in larvae with hypopigmented epidermal melanocytes. Similarly, CRISPRi targeting of the *sox10 or mitfa* promoters results in hypopigmentation of epidermal melanocytes consistent with their roles upstream of *tyr,* and the role of *sox10* in activation of *mitfa*. Finally, we tested both CRISPRi/a to modulate a single gene to yield hypomorphic and hypermorphic effects, selecting *mrap2a* as our target. This gene regulates energy homeostasis and somatic growth via inhibition of the melanocortin 4 receptor gene (*mc4r*). We show that inactivating or activating *mrap2a* with CRISPRi/a significantly decreases or increases larval body length, respectively. We demonstrate that CRISPRi/a can modulate control of zebrafish gene expression, facilitating efficient assay of candidate gene function and disease relevance.
