## Supplemental Tables for "Proof of concept study deploying CRISPR inhibition and activation opens new avenues for systematic biological exploration in zebrafish"

### Sheet: Table of Contents
Proof of concept study deploying CRISPR inhibition and activation opens key avenues for systematic biological exploration in zebrafish.
Supplemental Tables
Supplemental Table 1: Oligonucleotide primers used to generate dCas9 within the pT3TS-nCas9n vector.
Supplemental Table 2: Oligonucleotide primers used to generate zdCas9-KRAB-MeCP2 and zdCas9-VP64 plasmid constructs.
Supplemental Table 3: sgRNA sequences and PAM sites used to target gene promoters with CRISPRi or CRISPRa.
Supplemental Table 4: Percentage of pigmented area as seen laterally after targeting the tyr promoter with CRISPRi
Supplemental Table 5: Percentage of pigmented area as seen laterally after targeting the sox10 promoter with CRISPRi
Supplemental Table 6: Percentage of pigmented area in both eyes as seen dorsally within Prim 20-25 (33-36 hpf) after targeting the sox10 promoter with CRISPRi
Supplemental Table 7: Larvae length (µm) at the Pec-fin stage (60 hpf) after targeting the mrap2a promoter with CRISPRa
Supplemental Table 9: Larvae length (µm) at the Pec-fin stage (60 hpf) after targeting the mrap2a promoter with CRISPRi

### Sheet: Supp. T1
Supplemental Table 1: Oligonucleotide primers used to generate dCas9 within the pT3TS-nCas9n vector.
Primer name	Sequence (5’-3’)
D10A_H839A_F	catcggcctggctattggaactaac
D10A_H839A_R	gggggacgatagcatccacgtcg
H839A_D10A_F	cgacgtggatgctatcgtccccc
H839A_D10A_R	gttagttccaatagccaggccgatg

### Sheet: Supp. T2
Supplemental Table 2: Oligonucleotide primers used to generate zdCas9-KRAB-MeCP2 and zdCas9-VP64 plasmid constructs.
Primer name	Sequence (5’-3’)
For zdCas9-KRAB-MeCP2:
CRISPRi-frag-for	ggtggcgacTCACCTGTCCGTTCCC
CRISPRi-frag-rev	aggctggttACCAGTGGGAATGGAGT
CRISPRi-vect-for	CCCACTGGTaaccagcctcaagaacacc
CRISPRi-vect-rev	GACAGGTGAgtcgccacccag
For zdCas9-VP64:
CRISPRa-frag-for	ggtggcgacTCACCTGTTCGATCACCTAAG
CRISPRa-frag-rev	aggctggttGCTCGCGTTTATTTACAGC
CRISPRa-vect-for	AACGCGAGCaaccagcctcaagaacac
CRISPRa-vect-rev	AACAGGTGAgtcgccacccag

### Sheet: Supp. T3
Supplemental Table 3: sgRNA sequences and PAM sites used to target gene promoters with CRISPRi or CRISPRa.
sgRNA name	sgRNA sequence (5’-3’) + PAM	Strand	Primer name	Sequence (5’-3’)
tyr sgRNA1	CAGAGTGTAAAGCCTCTC + CGG	+	tyr_g1_f	TAGGCAGAGTGTAAAGCCTCTC
			tyr_g1_r	AAACGAGAGGCTTTACACTCTG
tyr sgRNA2	GCTTTACACACACCGGAG + AGG	-	tyr_g2_f	TAGGGCTTTACACACACCGGAG
			tyr_g2_r	AAACCTCCGGTGTGTGTAAAGC
tyr sgRNA3	GTGTGTGTGAAGCGTCTC + CGG	+	tyr_g3_f	TAGGGTGTGTGTGAAGCGTCTC
			tyr_g3_r	AAACGAGACGCTTCACACACAC
tyr sgRNA4	AGATGCTTTACACACTGC + TGG	-	tyr_g4_f	TAGGAGATGCTTTACACACTGC
			tyr_g4_r	AAACGCAGTGTGTAAAGCATCT
tyr sgRNA5	AGAGTGTGTGCGTAAAGG + GGG	+	tyr_g5_f	TAGGAGAGTGTGTGCGTAAAGG
			tyr_g5_r	AAACCCTTTACGCACACACTCT
mitfa sgRNA1	AGAACTGACCAGTCGTCT + TGG	-	mitfa_g1_f	TAGGAGAACTGACCAGTCGTCT
			mitfa_g1_r	AAACAGACGACTGGTCAGTTCT
mitfa sgRNA2	AAGTTCATTTGACGTCAC + CGG	-	mitfa_g2_f	TAGGAAGTTCATTTGACGTCAC
			mitfa_g2_r	AAACGTGACGTCAAATGAACTT
mitfa sgRNA3	GTATTTAAGGGGGTGGGA + GGG	-	mitfa_g3_f	TAGGGTATTTAAGGGGGTGGGA
			mitfa_g3_r	AAACTCCCACCCCCTTAAATAC
mitfa sgRNA4	AGGCATAAATTCATCGTT + TGG	+	mitfa_g4_f	TAGGAGGCATAAATTCATCGTT
			mitfa_g4_r	AAACAACGATGAATTTATGCCT
sox10 sgRNA1	CCGAAATCACCGCCCTCT + GGG	+	sox10_g1_f	TAGGCCGAAATCACCGCCCTCT
			sox10_g1_r	AAACAGAGGGCGGTGATTTCGG
sox10 sgRNA2	TCAGAGCGGGACCCGACA + GGG	+	sox10_g2_f	TAGGTCAGAGCGGGACCCGACA
			sox10_g2_r	AAACTGTCGGGTCCCGCTCTGA
sox10 sgRNA3	AATATTTGGCCTCTCACA + GGG	-	sox10_g3_f	TAGGAATATTTGGCCTCTCACA
			sox10_g3_r	AAACTGTGAGAGGCCAAATATT
sox10 sgRNA4	ATGGAAAAAATCTCTTA + AGG	-	sox10_g4_f	TAGGATGGAAAAAATCTCTTAA
			sox10_g4_r	AAACTTAAGAGATTTTTTCCAT
mrap2a sgRNA1	GCTCTCGGATGCCCCCTG + AGG	+	mrap2a_g1_f	TAGGGCTCTCGGATGCCCCCTG
			mrap2a_g1_r	AAACCAGGGGGCATCCGAGAGC
mrap2a sgRNA2	GAACATAACAAACGGTTA + TGG	+	mrap2a_g2_f	TAGGGAACATAACAAACGGTTA
			mrap2a_g2_r	AAACTAACCGTTTGTTATGTTC
mrap2a sgRNA3	ACTGACTGCTGCGCGCCA + CGG	+	mrap2a_g3_f	TAGGACTGACTGCTGCGCGCCA
			mrap2a_g3_r	AAACTGGCGCGCAGCAGTCAGT
mrap2a sgRNA4	TGTGCTCGTGAGCTCGTG + CGG	-	mrap2a_g4_f	TAGGTGTGCTCGTGAGCTCGTG
			mrap2a_g4_r	AAACCACGAGCTCACGAGCACA

### Sheet: Supp. T4
Supplemental Table 4a: Percentage of pigmented area as seen laterally within Prim 20-25 (33-36 hpf) after targeting the tyr promoter with CRISPRi
WT-AB	CRISPRI-Only	CRISPRi_All-tyr-sgRNAs
27.478	13.14	8.008
16.853	18.513	5.122
16.459	16.075	6.253
17.165	21.723	5.137
22.154	18.181	7.507
13.281	17.767	10.983
21.745	20.3	5.333
17.702	19.23	3.971
14.212	11.306	2.719
18.29	17.684	8.414
Supplemental Table 4b: Percentage of pigmented area as seen laterally at the Pec-fin stage (60 hpf) after targeting the tyr promoter with CRISPRi
WT-AB	CRISPRI-Only	CRISPRi_All-tyr-sgRNAs
14.605	13.198	24.642
12.606	21.138	18.224
16.674	16.482	21.108
15.385	16.494	16.711
17.126	13.322	9.878
16.409	10.85	11.303
25.403	10.649	12.33
21.443	18.339	13.86
19.608	17.934	12.232
27.491	19.135	11.515

### Sheet: Supp. T5
Supplemental Table 5a: Percentage of pigmented area as seen laterally within Prim 20-25 (33-36 hpf) after targeting the sox10 promoter with CRISPRi
WT-AB	CRISPRI-Only	CRISPRi_All-sox10-sgRNAs	CRISPRi_sox10-sgRNA3
17.313	17.7	10.125	7.004
22.151	14.785	9.193	14.411
20.183	17.099	7.024	11.328
24.135	17.707	8.164	8.221
14.512	15.414	7.104	8.214
18.125	13.425	7.336	8.126
15.215	16.491	11.129	7.885
19.407	13.685	6.907	7.75
16.152	19.441	7.304	12.617
15.074	15.53	7.139	8.001
Supplemental Table 5b: Percentage of pigmented area as seen laterally at the Pec-fin stage (60 hpf) after targeting the sox10 promoter with CRISPRi
WT-AB	CRISPRI-Only	CRISPRi_All-sox10-sgRNAs	CRISPRi_sox10-sgRNA3
15.813	12.013	11.488	13.908
16.621	18.203	16.315	16.733
15.934	16.35	16.703	19.302
17.522	12.838	13.47	14.701
12.295	15.184	10.08	16.944
17.61	15.185	10.233	16.868
15.999	16.061	15.125	16.541
16.427	17.899	14.061	12.451
14.651	14.37	15.48	12.831
17.666	16.227	13.79	14.063

### Sheet: Supp. T6
Supplemental Table 6: Percentage of pigmented area in both eyes as seen dorsally within Prim 20-25 (33-36 hpf) after targeting the sox10 promoter with CRISPRi
WT-AB	CRISPRI-Only	CRISPRi_All-sox10-sgRNAs	CRISPRi_sox10-sgRNA3
54.412	53.569	47.005	63.996
56.372	53.544	44.197	52.157
72.092	59.177	39.616	47.599
60.722	56.106	55.858	49.536
66.028	67.095	33.446	51.965
63.304	58.576	37.104	57.439
67.957	65.319	42.214	37.132
62.986	52.144	49.773	51.768
65.02	61.731	47.071	53.657
64.253	57.166	42.635	51.656

### Sheet: Supp. T7
Supplemental Table 7: Larvae length (µm) at the Pec-fin stage (60 hpf) after targeting the mrap2a promoter with CRISPRa
WT-AB	CRISPRa-mrap2a-sgRNA3	mrap2a-sgRNA3-Only
3418.5	3749.18	3516.73
3415.27	3635.8	3635.8
3170.17	3672.94	3357.19
3466.87	3619.53	3640.44
3279.82	3686.88	3487.21
3418.5	3751.27	3628.46
3263.7	3582.5	3617.32
3389.47	3683.09	3528.15
3316.96	3667.61	3521.7
3403.13	3822.37	3426.84
3637.8	3710.09	3342.64
3502.35	3686.88	3454.7
3395.92	3770.46	3310.76
3354	3682.23	3268.97
3718.42	3710.09	3505.78
3576.52	3747.24	3306.11
3566.95	3840.11	3414.93
3489.45	3793.67	3282.9
3528.15	3760.32	3631.15
3279.82	3737.95	3394.34
3657.15	3782.61	3542.93
3592.65	3732.47	3529
3428.17	3607.94	3412.91
3534.6	3621.19	3626.51
3550.72	3728.67	3323.29
3570.07	3775.94	3357.19
3444.3	3586.37	3394.34
3534.6	3656.01	3389.7
3234.67	3714.74	3389.7
3292.72	3594.01	3705.45
3465.52	3765.81	3371.12
3502.35	3598.77	3241.11
3544.27	3645.08	3645.08
3389.47	3715.76	3371.12
3673.27	3726.9	3301.47
3328.2	3687.9	3477.92
3521.7	3765.89	3580.08
3489.45	3771.47	3394.34
3557.17	3542.93	3315.4
3595.87	3617.22	3645.08
3347.91	3417.56	3478.04
3435.49	3710.09	3505.78
3563.62	3493.52	3672.94
3524.92	3645.08	3347.91
3379.8	3677.59	3442.22
3439.36	3561.5	3714.74
3444.3	3575.43	3361.98
3603.29	3547.57	3654.37
3547.57	3575.43	3450.06
3529	3532.21	3529

### Sheet: Supp. T8
Supplemental Table 8: Larvae length (µm) at the Pec-fin stage (60 hpf) after targeting the mrap2a promoter with CRISPRi
WT-AB	CRISPRi-mrap2a-sgRNA3	mrap2a-sgRNA3-Only
3867.97	3476.55	3872.61
3835.46	3524.92	3779.74
3830.82	3499.12	3838.32
3547.57	3460.42	3640.44
3798.32	3470.1	3742.6
3827.17	3531.37	3751.88
3804.5	3310.76	3775.1
3895.83	3445.42	3747.24
3761.17	3538.29	3750.67
3692.96	3515.07	3775.1
3663.66	3626.51	3891.19
3747.24	3542.93	3807.6
3721.78	3510.43	3677.59
3698.56	3414.93	3854.04
3705.45	3580.08	3798.32
3900.47	3578.63	3798.32
3632.79	3536.07	3733.31
3812.25	3510.43	3802.96
3849.39	3385.05	3663.66
3779.74	3538.29	3637.77
3807.6	3445.42	3914.4
3899.6	3426.84	3733.38
3677.59	3505.78	3747.24
3714.74	3533.64	3844.75
3719.38	3468.63	3812.25
3840.11	3465.07	3751.88
3742.6	3394.34	3760.32
3747.24	3465.07	3770.46
3566.15	3338.62	3895.83
3686.88	3487.21	3764.33
3686.88	3491.85	3914.4
3761.17	3422.2	3737.25
3691.52	3547.57	3686.88
3726.9	3547.68	3719.38
3835.46	3292.34	3770.46
3844.75	3473.28	3789.03
3784.39	3394.34	3710.09
3631.15	3403.63	3659.01
3793.48	3320.04	3895.83
3765.89	3353.65	3802.96
3743.61	3394.34	3705.45
3792.73	3436.13	3858.68
3543.06	3554.2	3751.88
3802.96	3554.2	3826.18
3562.77	3491.85	3860.38
3802.96	3612.58	3779.74
3589.36	3547.57	3700.81
3863.33	3529	3867.97
3700.81	3575.43	3891.19
3742.6	3631.15	3737.25
